# Investigating trait variability of gene co-expression network architecture in brain by manipulating genomic signatures of schizophrenia risk

**DOI:** 10.1101/2021.05.04.442668

**Authors:** Eugenia Radulescu, Qiang Chen, Giulio Pergola, Nicholas J Eagles, Joshua M Stolz, Joo Heon Shin, Thomas M Hyde, Joel E Kleinman, Daniel R Weinberger

**Affiliations:** Lieber Institute for Brain Development, Johns Hopkins Medical Campus, Baltimore, MD, 21205, USA; Group of Psychiatric Neuroscience, Department of Basic Medical Sciences, Neuroscience and Sense Organs, University of Bari Aldo Moro, Bari, Italy; Department of Neurology, Johns Hopkins School of Medicine, Baltimore, MD 21205, USA; Department of Neuroscience, Johns Hopkins School of Medicine, Baltimore, MD 21205, USA; Department of Psychiatry and Behavioral Sciences, Johns Hopkins School of Medicine, Baltimore, MD 21205, USA; McKusick-Nathans Department of Genetic Medicine, Johns Hopkins School of Medicine, Baltimore, MD 21205, USA

## Abstract

While the role of genomic risk for schizophrenia on brain gene co-expression networks has been described, the patterns of its manifestations are varied and complex. To acquire a deeper understanding of this issue, we implemented a novel approach to network construction by manipulating the RNA-Seq expression input to “integrate” or “remove” the “modulatory” effects of genomic risk for schizophrenia. We created co-expression networks in DLPFC from the adjusted expression input and compared them in terms of gene overlap and connectivity. We used linear regression models to remove variance explained by RNA quality, cell type proportion, age, sex and genetic ancestry. We also created co-expression networks based on the genomic profile of a normative trait, height, as a “negative control”; we also applied the same analytical approach in two independent samples: LIBD Human Brain Repository (HBR) (N=78 brains, European ancestry) and Common Mind Consortium (CMC) (N=116 brains, European ancestry). In addition to direct comparisons, we explored the biological plausibility of the differential gene clusters between co-expression networks by testing them for enrichment in relevant gene ontologies and gene sets of interest (PGC2-CLOZUK GWAS significant loci genes, height GWAS significant loci genes, genes in synaptic ontologies-SynGO and genes of the “druggable genome”). We identify several key aspects of the role of genomic risk for schizophrenia in brain co-expression networks: 1) Variability of co-expression modules with “integration” or “removal” of genomic profiles of complex traits (normal or pathological); 2) Biological plausibility of gene sets represented in the differential co-expression contrasts and potential relevance for illness etiopathogenesis; 3) Non-preferential mapping of schizophrenia GWAS loci genes to network areas apparently influenced by the genomic risk score. Overall, our study supports the notion that genomic risk for schizophrenia has an extensive and non-linear effect on brain gene co-expression networks that possibly manifests as a molecular background for gene-gene, gene-environment interactions that affect various biological pathways.
