## Supplemental table 7 for "Investigating trait variability of gene co-expression network architecture in brain by manipulating genomic signatures of schizophrenia risk"

### Sheet: LIBD
Invariant LIBD	Ov_inv_LIBD_PGC2	pVals_corr_LIBD_inv_PGC2	Ov_inv_LIBD_Ht	pVals_corr_LIBD_inv_Ht	Ov_inv_LIBD_SynGO	pVals_corr_LIBD_inv_SynGO	Ov_inv_LIBD_Druggable	pVals_corr_LIBD_inv_Druggable
Inv1_LIBD	12	1	43	0.00239976	71	0.00079992	56	1
Inv2_LIBD	2	1	3	1	15	0.46662	22	1
Inv3_LIBD	2	1	9	1	23	0.46662	45	1
Inv4_LIBD	0	1	0	1	2	1	2	1
Inv5_LIBD	0	1	3	1	1	1	2	1
Inv6_LIBD	4	1	12	1	13	0.85653	28	1
Inv7_LIBD	2	1	3	1	3	1	9	1
Inv8_LIBD	0	1	4	1	9	0.0177582	16	0.638336
Inv9_LIBD	0	1	3	1	1	1	19	0.00119988
Inv10_LIBD	1	1	8	0.111589	0	1	28	0.00119988
Inv11_LIBD	1	1	1	1	2	1	3	1
Inv12_LIBD	4	1	10	1	5	1	19	1
Inv13_LIBD	0	1	7	1	4	1	28	1
Inv14_LIBD	1	1	2	1	2	0.85653	2	1
Inv15_LIBD	2	1	12	0.00239976	5	0.46662	7	1
Inv16_LIBD	3	1	26	0.0079992	11	0.85653	16	1
Inv17_LIBD	2	1	4	1	10	0.00359964	8	1
Inv18_LIBD	0	1	4	1	5	0.85653	14	1
Inv19_LIBD	0	1	1	1	1	1	3	1
Inv20_LIBD	0	1	1	1	0	1	2	1
Inv21_LIBD	0	1	0	1	1	1	2	1
Inv22_LIBD	0	1	1	1	3	0.46662	4	1
Inv23_LIBD	9	1	41	0.164624	57	0.00079992	80	1
Inv24_LIBD	3	1	8	1	23	0.00079992	16	1

### Sheet: CMC
Invariant_CMC	Ov_inv_CMC_PGC2	pVals_corr_CMC_inv_PGC2	Ov_inv_CMC_Ht	pVals_corr_CMC_inv_Ht	Ov_inv_CMC_SynGO	pVals_corr_CMC_inv_SynGO	Ov_inv_CMC_Druggable	pVals_corr_CMC_inv_Druggable
Inv1_CMC	0	1	3	0.424216	16	0.000542803	1	1
Inv2_CMC	0	1	0	1	1	1	2	1
Inv3_CMC	0	1	7	0.00379962	12	0.000542803	10	0.0253308
Inv4_CMC	0	1	1	1	0	1	0	1
Inv5_CMC	1	1	8	0.122221	13	0.000542803	13	0.76698
Inv6_CMC	0	1	5	0.239721	2	0.941906	4	1
Inv7_CMC	1	1	9	0.159584	10	0.0063327	5	1
Inv8_CMC	1	1	3	0.364764	8	0.000542803	9	0.0541446
Inv9_CMC	1	1	7	0.159584	2	1	5	1
Inv10_CMC	0	1	0	1	0	1	5	0.824043
Inv11_CMC	1	1	1	1	3	0.282122	6	0.828317
Inv12_CMC	4	1	15	0.424216	8	1	29	1
Inv13_CMC	4	1	9	0.729907	11	0.0905	21	1
Inv14_CMC	3	1	14	0.248242	31	0.000542803	28	0.974603
Inv15_CMC	0	1	1	1	1	1	17	0.00379962
Inv16_CMC	2	1	14	0.239721	5	1	13	1
Inv17_CMC	0	1	3	0.353907	2	0.554074	3	1
Inv18_CMC	2	1	12	0.00379962	4	0.554074	19	0.0253308
Inv19_CMC	3	1	15	0.729907	8	1	23	1
Inv20_CMC	1	1	5	0.0547145	2	0.554074	0	1
Inv21_CMC	0	1	3	0.744906	1	1	6	1
Inv22_CMC	4	1	10	0.159584	9	0.0509149	8	1
Inv23_CMC	1	1	0	1	1	1	3	1
Inv24_CMC	0	1	0	1	0	1	2	1
Inv25_CMC	3	1	41	0.00379962	20	0.34635	46	1
Inv26_CMC	0	1	0	1	0	1	7	1
Inv27_CMC	1	1	1	1	1	1	6	1
Inv28_CMC	1	1	3	1	16	0.00189981	11	1
Inv29_CMC	0	1	6	0.0161484	0	1	5	0.974603
Inv30_CMC	0	1	2	1	0	1	4	1
Inv31_CMC	0	1	0	1	0	1	5	0.828317
Inv32_CMC	0	1	0	1	2	0.608784	4	1
Inv33_CMC	0	1	2	0.772532	8	0.000542803	8	0.278639
Inv34_CMC	1	1	2	0.729907	2	0.554074	3	1
Inv35_CMC	4	1	26	0.348104	31	0.000542803	72	0.10259
Inv36_CMC	7	1	9	1	14	0.965293	39	1
Inv37_CMC	0	1	0	1	0	1	0	1
Inv38_CMC	1	1	2	1	1	1	8	1
